# Unisexual reproduction in the global human fungal pathogen *Cryptococcus neoformans*

**DOI:** 10.1101/2025.06.02.657540

**Authors:** Sheng Sun, Zhuyun Bian, Ziyan Xu, Yeseul Choi, Joseph Heitman

## Abstract

The human fungal pathogen *Cryptococcus* species complex (encompassing *C. neoformans*, *C. deneoformans*, and the *C. gattii* species complexes) exhibit diversity in sexual reproduction, including α-**a** mating, pseudosexual reproduction, as well as unisexual reproduction initiated from a single isolate or between isolates of the same mating type. A central conundrum is that while most *Cryptococcus* natural populations exhibit significant α mating-type bias, genetic and genomic analyses show recombination occurs in nature. The discovery of unisexual reproduction in *C. deneoformans* provided insight; however, thus far unisexual reproduction has never been directly observed in the predominant global pathogenic species *C. neoformans*. Here, we provide evidence that mutating the *RIC8* gene, which encodes a conserved guanine nucleotide exchange factor (GEF) involved in both chaperoning and activating Gα proteins, enables unisexual reproduction in *C. neoformans*. Additionally, we show that genetic variation in the natural population promotes unisexual reproduction, and unisexual reproduction in *C. neoformans* involves canonical meiotic recombination. Finally, we found that deletion of both *GPA2* and *GPA3* in the *MAT*α background leads to self-filamentation without sporulation, suggesting that differential modulation of the Gα proteins, likely involving Ric8, could underlie the switch between different modes of sexual reproduction in *Cryptococcus*. Our study further highlights that the highly conserved Ric8 GEF can act as an important regulator of cellular development in response to environmental stimuli and could modulate sexual reproduction in nature. We hypothesize that unisexual reproduction occurs much more frequently in nature than currently appreciated, and possibly in other fungi and microbial eukaryotes as well.

**Significance statement:** Sexual reproduction is a central tenet of the eukaryotic life cycle, essential for the long-term survival of a species by promoting genetic diversity and facilitating natural selection. In eukaryotes such as unicellular basidiomycetous fungi, sexual reproduction leads to hyphal growth and spore production, enabling escape from harsh environments and long-distance dispersal. Here, we report that mutating the *RIC8* gene, encoding a conserved guanine nucleotide exchange factor (GEF) involved in activation of Gα proteins, enables unisexual reproduction in the predominant human fungal pathogen *Cryptococcus neoformans* that involves canonical meiosis. Our findings suggest that conditions might exist in nature that could induce, and even promote, unisexual reproduction in *Cryptococcus*, highlighting the complexity and importance of sexual reproduction in this prominent fungal pathogen.
