## Supplemental Table S3 for "Unisexual reproduction in the global human fungal pathogen *Cryptococcus neoformans*"

### Sheet: Primers_and_gRNAs
Targeting gene	Guide RNA	Primer No.	Primer name	Primer sequence (5'-3')	Comment
GPA2	ACCGGCAGGGTATACTGTTGTTATGCTAACGTGATTCCGGGTTTTAGAGCTAGAAATAGC	JOHE54544	CNAG_00179-1F	CAATAAAAGCCAGACGATCA	Deletion construct: 5' flanking region
		JOHE54545	CNAG_00179-2R	GTCATAGCTGTTTCCTGGGCCAATGAGGGAAAGATAA
		JOHE54546	CNAG_00179-3F	ACTGGCCGTCGTTTTACCGTCAATCTGCGAGCATTTT	Deletion construct: 3' flanking region
		JOHE54547	CNAG_00179-4R	ACCGCAGGCATTAGGAATCT
		JOHE54548	CNAG_00179-5F	TGCACCACCTCAGATAGAAG	Transformant validation: Internal PCR of the ORF
		JOHE54549	CNAG_00179-6R	GGATTCAAAGAGTGTCATGG
		JOHE54550	CNAG_00179-7F	GATTGCTGCAGGATATGATG	Transformant validation: 5' junction PCR and spanning PCR
		JOHE54551	CNAG_00179-8R	GGCAATGACTCTGCTTTAAAC	Transformant validation: 3' junction PCR and spanning PCR
PKA1	ACCGGCAGGGTATACTGTTGGATATCACCTGGACCCTCTGGTTTTAGAGCTAGAAATAGC	JOHE54552	CNAG_00396-1F	AGGCATAAACACTGGGGTTC	Deletion construct: 5' flanking region
		JOHE54553	CNAG_00396-2R	GTCATAGCTGTTTCCTGTGCAAAATGGCCTGTAACTG
		JOHE54554	CNAG_00396-3F	ACTGGCCGTCGTTTTACATTCGACCGATATCAAGAGG	Deletion construct: 3' flanking region
		JOHE54555	CNAG_00396-4R	CCTACCCGTACACGATCATT
		JOHE54556	CNAG_00396-5F	AGGAGGTGAACTTTTTAGCC	Transformant validation: Internal PCR of the ORF
		JOHE54557	CNAG_00396-6R	TAAAAACGCACCAGCATTTC
		JOHE54558	CNAG_00396-7F	GGTGGTTTCCCTTTGTCAAT	Transformant validation: 5' junction PCR and spanning PCR
		JOHE54559	CNAG_00396-8R	AAGCTTACTCGGGAACCTAA	Transformant validation: 3' junction PCR and spanning PCR
STE7	ACCGGCAGGGTATACTGTTGGGTCGCTGAAGCAGTGCTAGGTTTTAGAGCTAGAAATAGC	JOHE54560	CNAG_01730-1F	TATCACGCACTTGGCAGTAT	Deletion construct: 5' flanking region
		JOHE54561	CNAG_01730-2R	GTCATAGCTGTTTCCTGCTGTGGAGATGGAAAGAGGA
		JOHE54562	CNAG_01730-3F	ACTGGCCGTCGTTTTACCTATCCTTGACCTGTTGCAA	Deletion construct: 3' flanking region
		JOHE54563	CNAG_01730-4R	CAAAGTACCGCTTTCGAAAT
		JOHE54564	CNAG_01730-5F	TCGACGTCCATGTAGGTATT	Transformant validation: Internal PCR of the ORF
		JOHE54565	CNAG_01730-6R	CATATATGTGCTAGTGCCCAC
		JOHE54566	CNAG_01730-7F	AACGGTCCATTAAATCCCTT	Transformant validation: 5' junction PCR and spanning PCR
		JOHE54567	CNAG_01730-8R	GGTCCGTTCCAGTCTGTAAT	Transformant validation: 3' junction PCR and spanning PCR
CPK1	ACCGGCAGGGTATACTGTTGCCATTCCGCCGACGTCCTTCGTTTTAGAGCTAGAAATAGC	JOHE54568	CNAG_02511-1F	CCCTCTGTTGAATATCAGGC	Deletion construct: 5' flanking region
		JOHE54569	CNAG_02511-2R	GTCATAGCTGTTTCCTGCGAGCAATATATGAAGCGGT
		JOHE54570	CNAG_02511-3F	ACTGGCCGTCGTTTTACCCAAGGTCGAAAAGTCATTC	Deletion construct: 3' flanking region
		JOHE54571	CNAG_02511-4R	AGACGTAATGAGCAGCTCTA
		JOHE54572	CNAG_02511-5F	ACCTTCTGTTAAACGCCAAC	Transformant validation: Internal PCR of the ORF
		JOHE54573	CNAG_02511-6R	ATCTCTCCCAGGGAATAACG
		JOHE54574	CNAG_02511-7F	CAGTTGGGTAAGTCGCTTGT	Transformant validation: 5' junction PCR and spanning PCR
		JOHE54575	CNAG_02511-8R	GCAAGTTTCGAGAGTAACCAA	Transformant validation: 3' junction PCR and spanning PCR
ZNF2	ACCGGCAGGGTATACTGTTGCGAATCTTTTTGTACCCTTGGTTTTAGAGCTAGAAATAGC	JOHE54584	CNAG_03366-1F	TCGGTCTCCTTATAAGCGTT	Deletion construct: 5' flanking region
		JOHE54585	CNAG_03366-2R	GTCATAGCTGTTTCCTGGCTGGCTTGATAGAAATCGC
		JOHE54586	CNAG_03366-3F	ACTGGCCGTCGTTTTACAGCTAGAACCACCACAAAGA	Deletion construct: 3' flanking region
		JOHE54587	CNAG_03366-4R	GCGGCTGCTAGTGAGTTCTA
		JOHE54588	CNAG_03366-5F	ACCCCAATCTCTACTTCTGG	Transformant validation: Internal PCR of the ORF
		JOHE54589	CNAG_03366-6R	CGTCCGATAGAGATACGAGA
		JOHE54590	CNAG_03366-7F	GTGTGATGTCTGAGTCAGGAG	Transformant validation: 5' junction PCR and spanning PCR
		JOHE54591	CNAG_03366-8R	GAGACAAATGGAGACGTCAG	Transformant validation: 3' junction PCR and spanning PCR
GPA1	ACCGGCAGGGTATACTGTTGCAGAAATCCTGTACAACATCGTTTTAGAGCTAGAAATAGC	JOHE54592	CNAG_04505-1F	CAATGGCCTTCTTATGTGGT	Deletion construct: 5' flanking region
		JOHE54593	CNAG_04505-2R	GTCATAGCTGTTTCCTGGAATTGGATTGAAGGCAGTA
		JOHE54594	CNAG_04505-3F	ACTGGCCGTCGTTTTACATCTTGTGGAGATTCACCCA	Deletion construct: 3' flanking region
		JOHE54595	CNAG_04505-4R	AGGAAGTAACTTGTAGCGGC
		JOHE54596	CNAG_04505-5F	TCTACAGAACCACCAGGAGC	Transformant validation: Internal PCR of the ORF
		JOHE54597	CNAG_04505-6R	GGGGATTACAGCGTTGAGAT
		JOHE54598	CNAG_04505-7F	CATCAAAGCCATCAGTCGTA	Transformant validation: 5' junction PCR and spanning PCR
		JOHE54599	CNAG_04505-8R	CTTATTCCGCCAGTCTTCAA	Transformant validation: 3' junction PCR and spanning PCR
GPR4	ACCGGCAGGGTATACTGTTGTAGAGAGGTCGCTGGAGAATGTTTTAGAGCTAGAAATAGC	JOHE54600	CNAG_04730-1F	TACGATAACTGCCATTGGTC	Deletion construct: 5' flanking region
		JOHE54601	CNAG_04730-2R	GTCATAGCTGTTTCCTGGTTTAGGATGTGCGTGTGTT
		JOHE54602	CNAG_04730-3F	ACTGGCCGTCGTTTTACGCGAAAAGAGCTGAAATACA	Deletion construct: 3' flanking region
		JOHE54603	CNAG_04730-4R	CCTGACTGTACTCGAACCTG
		JOHE54604	CNAG_04730-5F	TCACAAATCCTTTCAGACGC	Transformant validation: Internal PCR of the ORF
		JOHE54605	CNAG_04730-6R	CCGTCATCAACGTTAGAGGA
		JOHE54606	CNAG_04730-7F	CGACAACAAAGTGCTTCGTA	Transformant validation: 5' junction PCR and spanning PCR
		JOHE54607	CNAG_04730-8R	CCTTCTCAACCTGATGCATA	Transformant validation: 3' junction PCR and spanning PCR
MAT2	ACCGGCAGGGTATACTGTTGGGATGATGCTTCCGCAATCAGTTTTAGAGCTAGAAATAGC	JOHE54616	CNAG_06203-1F	CTCGCATTAACTGTTCTGGA	Deletion construct: 5' flanking region
		JOHE54617	CNAG_06203-2R	GTCATAGCTGTTTCCTGCAAATCGGCACAAGACTGTA
		JOHE54618	CNAG_06203-3F	ACTGGCCGTCGTTTTACTACCCTAGTCTCGACGGATT	Deletion construct: 3' flanking region
		JOHE54619	CNAG_06203-4R	ATCGATACCAGCCTATGACC
		JOHE54620	CNAG_06203-5F	CTAATTTTACATGGCAGAGGC	Transformant validation: Internal PCR of the ORF
		JOHE54621	CNAG_06203-6R	AAGGAGCATCGTAATTAGCG
		JOHE54622	CNAG_06203-7F	ATTGAATGTCAGGATAGCCC	Transformant validation: 5' junction PCR and spanning PCR
		JOHE54623	CNAG_06203-8R	CATCGTATGACCTTCCACTACA	Transformant validation: 3' junction PCR and spanning PCR
SXI2	ACCGGCAGGGTATACTGTTGATACGCTCTTGATATGGTGGGTTTTAGAGCTAGAAATAGC	JOHE54878	SSK910_SXI2-1F	AGCCTTGGTCTGTTGAAAGA	Deletion construct: 5' flanking region
		JOHE54879	SSK910_SXI2-2R	GTCATAGCTGTTTCCTGGGTGACGATAGAACTGTTGATAG
		JOHE54880	SSK910_SXI2-3F	ACTGGCCGTCGTTTTACAAACCTTCTTTGCCCTCCA	Deletion construct: 3' flanking region
		JOHE54881	SSK910_SXI2-4R	GGGCTATTACCTTCTACGGA
		JOHE54882	SSK910_SXI2-5F	ATCACATCAACCGCTACTCA	Transformant validation: Internal PCR of the ORF
		JOHE54883	SSK910_SXI2-6R	CCATATAGTATCGACCTGCG
		JOHE54884	SSK910_SXI2-7F	GCAGCCAGTGTTACATGATAA	Transformant validation: 5' junction PCR and spanning PCR
		JOHE54885	SSK910_SXI2-8R	TTAGCCTTTGAGGATGGTTC	Transformant validation: 3' junction PCR and spanning PCR
DMC1	gRNA-1: ACCGGCAGGGTATACTGTTGCGTTTGCTAAGGCCCAGATGGTTTTAGAGCTAGAAATAGC	JOHE55651	H99-DMC1-1F	GAGTCGACATGTCATGAATTG	Deletion construct: 5' flanking region
		JOHE55652	H99-DMC1-2R	GTCATAGCTGTTTCCTGTTATAATAGGCCGGCTTCTG
		JOHE55653	H99-DMC1-3F	ACTGGCCGTCGTTTTACTTGACTCGACCTCCTGAAAG	Deletion construct: 3' flanking region
		JOHE55654	H99-DMC1-4R	CTTACGTCTTGCACGAGGA
	gRNA-2: ACCGGCAGGGTATACTGTTGTAAGTACAGAGCGCTTGCCAGTTTTAGAGCTAGAAATAGC	JOHE55655	H99-DMC1-5F	CTCACTGGTACAGAGATTGCAG	Transformant validation: Internal PCR of the ORF
		JOHE55656	H99-DMC1-6R	CAGTGTTAGGGAACTACTTCATC
		JOHE55657	H99-DMC1-7F	GCTTGGATAAGATGGTCGC	Transformant validation: 5' junction PCR and spanning PCR
		JOHE55658	H99-DMC1-8R	CGATAGCAGCATACTGATACAG	Transformant validation: 3' junction PCR and spanning PCR
SPO11	gRNA-1: ACCGGCAGGGTATACTGTTGGGAATTCGGCGCCAGCTTTGGTTTTAGAGCTAGAAATAGC	JOHE53026	H99-SPO11-1F	TCTTCAAGTAGCTCCTCATCGC	Deletion construct: 5' flanking region
		JOHE53027	H99-SPO11-2R	GTCATAGCTGTTTCCTGGTAAGCAGGTGAGTCAGAGTAG
		JOHE53028	H99-SPO11-3F	ACTGGCCGTCGTTTTACTGCTCAGAGATCATCAGGTACT	Deletion construct: 3' flanking region
		JOHE53029	H99-SPO11-4R	GAGGAGATTGAAAAGGCCAAGG
	gRNA-2: ACCGGCAGGGTATACTGTTGGTTCGTCTCCTCGACCTTTAGTTTTAGAGCTAGAAATAGC	JOHE53030	H99-SPO11-5F	TAGCCCTTTGCAAAGTCCCAAC	Transformant validation: Internal PCR of the ORF
		JOHE53031	H99-SPO11-6R	CCAGGTCGTCAACTATCTGCAA
		JOHE53032	H99-SPO11-7F	CTTGCCATTGTCGAAGCATCTT	Transformant validation: 5' junction PCR and spanning PCR
		JOHE53033	H99-SPO11-8R	GATTCGAGGATGAGAGTGCGTC	Transformant validation: 3' junction PCR and spanning PCR
GPA3	N/A, gene deletion with biolistic transformation	JOHE45936/SS		TTTGCTCGCCATTGACAAGC	Deletion construct amplification
		JOHE45937/SS		CGGCGCATACAAGGTAAACG
		JOHE45988/SS		CCGAGCGGGCATATGATGT	Transformant validatoin: Internal PCR of the ORF
		JOHE45989/SS		CCTGTACACTCGGGTCTTCC
		JOHE45992/SS		GCATGCTGTAGTTGCCTTCG	Transformant validation: 5' junction PCR and spanning PCR
		JOHE45993/SS		CTCCTTGAAGTCCTCGCCAA	Transformant validation: 3' junction PCR and spanning PCR
STE3	N/A, gene deletion with biolistic transformation	JOHE45900/SS		GCTGGGCTCGAAACATTGTC	Deletion construct amplification
		JOHE45901/SS		TCATTCCAGCAGAGCGAGAC
		JOHE45948/SS		AGTCCAAGCACATCGTTTCG	Transformant validatoin: Internal PCR of the ORF
		JOHE45949/SS		CGTTTCTTGAGCGTCTGAAAGG
		JOHE45952/SS		ACCACCGTCAAATGAGCACA	Transformant validation: 5' junction PCR and spanning PCR
		JOHE45953/SS		ATGCGCAAAAGAATCAGCCC	Transformant validation: 3' junction PCR and spanning PCR
STE11	N/A, gene deletion with biolistic transformation	JOHE46046/SS		TGCTAATTTCCAAGGCCGGT	Deletion construct: 5' flanking region
		JOHE46047/SS		GTCATAGCTGTTTCCTGAGCCAGGGGTATTTGTGTGG
		JOHE46048/SS		CTGGCCGTCGTTTTACCCCTCAGCTGCCTCTTTACT	Deletion construct: 3' flanking region
		JOHE46049/SS		AGAGGGGAGCTGGACTAAGG
		JOHE46044/SS		GGTCGTGCCCTGCTTTTAGA	Transformant validatoin: Internal PCR of the ORF
		JOHE46045/SS		TGGCTGGCATGTTGAAGAGT
		JOHE46050/SS		AAGAATCGGGTGCAGAGGTG	Transformant validation: 5' junction PCR and spanning PCR
		JOHE46051/SS		GTAGCTTCCACCACCACCTC	Transformant validation: 3' junction PCR and spanning PCR
